# Genetic diversity and cross-species transmissibility of bat-associated picornaviruses from Spain

**DOI:** 10.1101/2024.06.20.599728

**Authors:** Marc Carrascosa-Sàez, Jaime Buigues, Adrià Viñals, Iván Andreu-Moreno, Raquel Martínez-Recio, Clàudia Soriano-Tordera, Juan S. Monrós, José M. Cuevas, Rafael Sanjuán

## Abstract

**Background:** Emerging zoonotic diseases arise from cross-species transmission events between wild or domesticated animals and humans, with bats being one of the major reservoirs of zoonotic viruses. Viral metagenomics has led to the discovery of many viruses, but efforts have mainly been focused on some areas of the world and on certain viral families.

**Methods:** We set out to describe full-length genomes of new picorna-like viruses by collecting feces from hundreds of bats captured in different regions of Spain. Viral sequences were obtained by high-throughput Illumina sequencing and analyzed phylogenetically to classify them in the context of known viruses. Linear discriminant analysis (LDA) was performed to infer likely hosts based on genome composition.

**Results:** We found five complete or nearly complete genomes belonging to the family *Picornaviridae*, including a new species of the subfamily *Ensavirinae*. LDA suggested that these were true vertebrate viruses, rather than viruses from the bat diet. Some of these viruses were related to picornaviruses previously found in other bat species from distant geographical regions. We also found a calhevirus genome that most likely belongs to a proposed new family within the order *Picornavirales*, and for which genome composition analysis suggested a plant host.

**Conclusions:** Our findings describe new picorna-like viral species and variants circulating in the Iberian Peninsula, illustrate the wide geographical distribution and interspecies transmissibility of picornaviruses, and suggest new hosts for calheviruses.
