## Supplemental Table 2 for "Genetic diversity and cross-species transmissibility of bat-associated picornaviruses from Spain"

### Sheet: Hoja1
Pool	Host	Raw reads	Clean reads	Number of contigs (Metaspades)	Number of contigs (MEGAHIT)	Number of contigs (TOTAL)	Viral contigs (Virsorter2)	HighQ or complete RNA virus
P7	Pipistrellus pipistrellus	4901982	2041314	24644	2782	27426	239	16
P8	Barbastella barbastella	11428674	4894294	26838	4868	31706	596	3
P9	Myotis mistacinus	9970455	4767379	52868	9527	62395	3281	8
P10	Myotis emarginatus	13055857	6157343	28691	4429	33120	1098	2
P11	Myotis daubentonii	12024354	6547510	53196	8150	61346	1348	18
P13	Myotis capaccinii	4515169	1930448	13366	1987	15353	198	42
P14	Eptesicus serotinus	13721823	5532877	15654	2628	18282	24	2
P17	Tadarida teniotis	4884532	1802854	32664	2496	35160	50	5
P19	Pipistrellus kuhlii	37199400	24342374	194528	42558	237086	145	12
P20	Pipistrellus kuhlii	31635546	20686416	47159	2510	49669	63	8
P21	Nyctalus leisleri	23037050	11585196	46983	8405	55388	188	20
P22	Myotis myotis	38425612	23252670	64386	4765	69151	92	12
P23	Rhinolopus hipposideros	41704740	27740948	46240	2947	49187	70	8
P24	Rhinolopus ferromequinum	18011762	11464718	24854	1261	26115	19	3
P25	Rhinolopus euryale	39821828	21536432	12491	1565	14056	49	13
P26	Plecotus austriacus	32389594	20208432	10076	1292	11368	30	3
P27	Plecotus auritus	46629364	27463642	22329	1067	23396	42	6
P28	Pipistrellus pygmaeus	38261688	27042924	50130	5002	55132	400	70
P29	Myotis escalerai	48111568	32494648	122806	6685	129491	248	30
P30	Myotis cripticus	40674002	26774916	61117	4043	65160	144	20
P31	Myotis blythii	44525530	28429648	32677	3401	36078	125	27
P32	Myotis bechsteinii	23677100	14871768	42301	1569	43870	27	3
P33	Miniopterus schreibersii	44434824	26925718	24592	3571	28163	134	31
P34	Miniopterus schreibersii	42578608	21897284	40968	2807	43775	77	18
P35	Eptesicus isabellinus	44727342	28803604	10796	1670	12466	119	32
P36	Pipistrellus pipistrellus	37528146	25362758	11128	1593	12721	140	18
							8946	430
