## Supplemental Table 3 for "Genetic diversity and cross-species transmissibility of bat-associated picornaviruses from Spain"

### Sheet: Hoja1
Target viral genome	Primer	Sequence (5`→ 3`)	Target genome region	Amplicon length (bp)
Lugo bat picornavirus	Fw	AGGGCAATGTGGAGGTTGAG	P1 polyprotein	564
	Rv	GTCCATCGAACCACAGAGGG
Fontanars bar-associated kobuvirus	Fw	CGATATGTCACAGTCCCCCG	3Dpol	567
	Rv	CCAACACAGCCTGAGGGATT
Navarredonda bat picornavirus	Fw	GACTGGACAGTGTGGTGGAG	3Dpol	559
	Rv	CAGACGGGTTAGGGGTTCAC
Cabezo Gordo bat-associated mischivirus	Fw	GCACACGTTCTCATTGGACG	3Dpol	509
	Rv	ACCTGACGAACACGGTTGAA
